# Adaptive deletion of functional duplicate genes in *Drosophila*

**DOI:** 10.64898/2025.12.19.695606

**Authors:** Andre Luiz Campelo dos Santos, Raquel Assis

## Abstract

Gene deletion is traditionally viewed as a nonadaptive mechanism that eliminates functional redundancy, yet emerging evidence indicates that it disproportionately affects tissue-specific duplicates with unique functions. Here, we test whether gene deletion preferentially removes weakly constrained, degenerating duplicates or instead eliminates functionally active duplicates as an adaptive genome streamlining process. To identify the evolutionary and functional factors that determine which duplicates are lost, we systematically analyzed 100 gene deletion events in *Drosophila* by integrating sequence, expression, interaction, and structural data. We uncovered a strong bias toward the loss of younger child copies among functionally unique duplicates, whereas no such bias was observed for redundant duplicates. Contrary to expectations under relaxed constraint, deleted unique genes evolve more slowly, show higher expression, engage in more protein–protein interactions, and do not exhibit elevated structural divergence or intrinsic disorder relative to redundant duplicates. When compared with single-copy genes, deleted unique genes display similar evolutionary rates, slightly lower expression, greater network connectivity, comparable structural divergence, and lower intrinsic disorder. These patterns suggest that deletion frequently targets functionally active rather than degenerate genes. Collectively, our results support the hypothesis that gene deletion in *Drosophila* can represent an adaptive process that removes transiently functional duplicates, promoting genome streamlining and regulatory stability.

**SIGNIFICANCE:** Gene deletion is commonly assumed to be a nonadaptive consequence of redundancy or functional decay after gene duplication. This view has shaped how gene loss is interpreted across evolutionary studies. Using 100 gene deletion events in *Drosophila*, we show that this assumption can be misleading. Deletion strongly favors loss of the younger child copy among functionally unique duplicate genes, whereas redundant duplicates show no such bias. Deleted unique genes also lack signatures of degeneration: they evolve slowly, show relatively high expression, participate in extensive protein–protein interaction networks, exhibit typical levels of structural divergence, and tend to be structurally ordered. Together, these results support a model in which gene deletion can selectively remove transiently functional duplicates, contributing to genome streamlining and regulatory stability. More broadly, our study reframes gene deletion as a potentially adaptive force shaping gene content evolution.
