## Supplemental Table 1 for "Adaptive deletion of functional duplicate genes in *Drosophila*"

### Sheet: Dups
Table S1. Properties of deleted genes in Drosophila.
Survived (S)	Lost (L)	Class	Deleted Copy	KaKs (S, L)	LogExp (S_carcass)	LogExp (S_f_head)	LogExp (S_ovary)	LogExp (S_m_head)	LogExp (S_testis)	LogExp (S_acc_gland)	LogExp (L_carcass)	LogExp (L_f_head)	LogExp (L_ovary)	LogExp (L_m_head)	LogExp (L_testis)	LogExp (L_acc_gland)	PPIs (S)	PPIs (L)	TM-score (S, L)	pLDDT (S)	pLDDT (L)
FBgn0038575	FBgn0051948	Unique	Child	0.1218	0.857253	0.246323	1.98252	0.162724	1.92856	1.34719	0.703871	0.0535216	0	0	2.80353	2.07372	2	0	0.25	76	78.62
FBgn0033112	FBgn0265137	Unique	Parent	0.0079	0	0.0249399	0.0505453	0.103198	0.729	0.205621	1.76374	1.68465	1.18431	1.67041	1.19395	1.20229	50	52	0.7	87.19	85.94
FBgn0038445	FBgn0030918	Unique	Parent	0.1689	0	0	0.0362726	0	1.70713	1.17026	0.0336435	0	0.324372	0	1.19454	0.675085	0	1	0.06	61.94	89.38
FBgn0260453	FBgn0260454	Redundant	Child	0.0325	0.182411	0.0446819	0.0848705	0	1.74788	1.19891	0.0569047	0.00930353	0	0	1.48266	0.856491	48	49	0.56	77.06	80.06
FBgn0022359	FBgn0024289	Unique	NA	0.0288	2.27299	2.25607	0.598925	2.35734	1.28946	1.4716	1.41812	1.19859	0.913422	1.44474	1.13947	1.8113	8	8	1	97	97.06
FBgn0034318	FBgn0034317	Redundant	NA	0.3904	1.21608	0.0515093	0.235611	0.114962	0.764388	1.05246	0.603474	0.0609815	0.523181	0.255684	0.929843	1.28129	1	0	0.95	91.56	90.25
FBgn0039927	FBgn0039916	Unique	Parent	0.0045	1.23683	1.80159	0.894979	1.80318	0.670373	0.681455	0.00902796	1.36888	0.0729934	1.40233	0.0336526	0.0308997	15	15	0.18	71.94	77.5
FBgn0015808	FBgn0032715	Redundant	Child	0.0854	1.76865	1.58575	1.25577	1.69788	1.51426	1.54973	1.71921	1.26162	1.27222	1.35775	1.27057	1.6155	30	11	0.18	87.25	96.88
FBgn0028868	FBgn0005322	Unique	Parent	0.0037	0.191477	0	0	0.0513617	1.90716	1.33728	1.39833	1.34729	1.71257	1.35932	1.44833	1.5551	9	13	0.88	80.88	84.94
FBgn0036622	FBgn0036623	Redundant	Parent	0.0814	1.63393	1.14648	1.38445	0.869356	0.712568	1.30365	1.8829	1.73597	1.40284	1.70422	1.26829	1.43896	7	15	0.47	88	93.25
FBgn0041337	FBgn0031432	Redundant	Child	0.1347	1.12313	1.02115	0.255223	1.1168	1.52127	0.943337	1.10488	0.951254	0.0902831	1.06819	0.650337	0.51528	0	1	0.92	89.81	92.75
FBgn0030836	FBgn0039342	Redundant	Child	0.0056	0	0	0	0	1.03941	0.0374955	2.04247	0.27687	0.697731	0.104775	1.36515	1.48122	0	3	0.8	70.94	75.06
FBgn0031116	FBgn0052506	Redundant	Parent	0.1004	0.269621	1.04747	0.122392	1.27631	0.148449	0.10826	0.358895	1.15313	0.109369	1.24908	0.395144	0.297967	4	2	0.2	63.25	62.22
FBgn0085391	FBgn0085383	Redundant	Child	0.0029	0.238273	0.965927	0.00981078	1.1765	0.00878072	0.223499	0.637944	1.50526	0.0918551	1.40158	0.123195	0.316849	10	69	0.22	58.47	63.19
FBgn0035228	FBgn0029949	Unique	Child	0.0391	1.95813	1.80589	1.56414	1.91606	1.16309	1.25174	0	0	0	0	1.58063	1.12067	6	5	0.54	87.31	82.38
FBgn0016041	FBgn0033074	Unique	Child	0.0026	1.83184	1.71138	2.50751	1.71944	1.77814	1.62131	0.0226584	0.0400042	0	0.0802736	2.19725	1.51328	24	29	0.78	82.62	84.94
FBgn0266410	FBgn0030104	Unique	Child	0.0074	0.387081	0.394761	0.623013	0.427777	2.5787	1.91835	0	0.411787	0	0.440022	1.47144	0.740929	4	2	0.08	72.38	70.69
FBgn0025640	FBgn0032424	Unique	Child	0.007	1.45876	1.41111	1.06693	1.27736	1.21139	1.81581	0.0176394	0.109113	0.0344506	0	1.99783	1.58919	3	3	0.68	96.19	81.62
FBgn0053301	FBgn0034480	Redundant	NA	0.1242	0.457688	0.357576	0	0.353735	0.561971	0.57172	1.19804	1.19965	0.128127	1.1101	1.21075	1.19073	0	1	0.99	94.69	93.75
FBgn0035334	FBgn0034472	Unique	Child	0.0072	2.1669	1.99555	1.85669	1.88894	2.0265	2.16757	0.548155	0.084088	0	0.0339864	2.77591	1.99106	22	12	0.81	87.62	84.56
FBgn0000173	FBgn0028913	Unique	Child	0.0136	1.92757	2.11846	2.27132	2.15492	1.45543	1.70751	0.242053	0	0	0.234319	1.78231	0.985343	83	65	0.99	95.06	94.31
FBgn0039564	FBgn0037727	Redundant	Child	0.0458	1.13582	1.11239	0.528221	1.26184	0.353796	0.753213	1.02733	1.32702	0.165674	0.961055	0.262451	0.0496308	1	1	0.9	93.44	89.5
FBgn0035189	FBgn0063667	Unique	Child	0.0165	1.81042	1.79968	0.857798	2.00528	1.06443	1.34944	0.157112	0.372211	0.177281	0.655999	0.0874949	0.134304	1	2	0.93	95.62	97.12
FBgn0032889	FBgn0051674	Unique	Child	0.0524	2.03174	1.86377	1.38505	1.93734	1.40124	1.53549	0.467792	0.517127	0.963969	0.483384	0.349549	0.120056	6	1	0.88	89.88	95.75
FBgn0263106	FBgn0030207	Unique	Child	0.0049	2.23514	2.01549	2.43912	2.06581	2.01788	2.05655	0	0.0382051	0.226541	0.0797673	1.49474	0.825311	38	20	0.38	80.19	72.19
FBgn0083228	FBgn0030897	Redundant	Child	0.0165	1.39163	1.39514	0.312765	1.44691	0.102293	0.3262	0.599187	1.55315	0.0293944	1.55105	0.099937	0.322145	14	12	0.99	88.94	87.88
FBgn0037934	FBgn0037935	Redundant	Parent	0.118	0.66237	0.627184	0.390789	0.727436	0.630967	0.808383	1.03387	1.28297	0.0670817	1.10879	0.298115	1.60968	0	1	0.9	85	85.56
FBgn0031319	FBgn0031318	Redundant	Child	0.0964	1.28394	1.71823	1.24966	1.80386	0.626184	1.26533	1.12344	1.41452	1.03485	1.49666	1.44394	1.64087	45	45	0.2	55.91	60.47
FBgn0029715	FBgn0032115	Unique	Child	0.2493	1.86078	1.80848	2.26211	1.7682	1.87747	2.08339	0	0	0	0	1.73789	1.00961	2	1	0.15	69.5	70.94
FBgn0030479	FBgn0260944	Unique	Parent	0.049	1.8796	2.66896	1.0392	2.65197	0.964878	2.01612	1.51522	1.72914	1.83253	1.68476	1.66852	1.68084	20	84	0.19	67.56	64.88
FBgn0030539	FBgn0052603	Redundant	Parent	0.1482	1.88649	0.461857	0.230035	0.817741	1.27097	0.644515	0	0.56138	0.076394	0.478582	0.396568	0.196288	9	5	0.02	72.62	39.25
FBgn0027578	FBgn0039613	Redundant	Parent	0.1862	0.126914	0.53811	0.0171125	0.505065	0.00650682	0.0167388	1.86232	1.95481	0.596871	2.01753	0.403148	0.616301	0	0	0.95	91.56	88.81
FBgn0031689	FBgn0031688	Unique	Child	0.0986	2.07876	2.56635	0.433209	2.42317	0.759176	0.893947	0.198362	0.555582	0.153774	0.375988	0.359375	0.210441	3	3	0.99	92.75	93.12
FBgn0020255	FBgn0036497	Unique	Child	0.0099	2.38736	2.47233	3.25697	2.36919	2.79413	2.55826	0.035508	0	0	0.0385998	1.75214	1.26947	88	82	0.91	88.88	79.19
FBgn0034206	FBgn0046294	Redundant	Parent	0.1997	0	0	0	0.0550944	1.56955	1.17015	1.15804	0.0794684	0	0.455185	3.43996	2.5516	0	1	0.16	54	61.41
FBgn0033551	FBgn0031026	Unique	Child	0.0044	1.44337	1.57593	1.89401	1.56667	1.8728	1.56044	0.171743	0	0	0	1.44861	0.731563	2	0	0.67	81.75	83.12
FBgn0033788	FBgn0033789	Unique	Parent	0.0763	2.3586	0.496877	0.729292	0.629596	2.21641	2.12663	1.27993	0.0672417	0	0	0.396943	0.359206	1	0	0.98	88.75	90
FBgn0261290	FBgn0261291	Redundant	Parent	0.0081	0.620015	0.285036	0	0.334797	0.0673589	0	0.455324	0	0	0.167738	0.254873	0	2	2	0.49	90.88	89.12
FBgn0011327	FBgn0030370	Unique	Child	0.0036	1.38616	1.14809	2.08655	1.16166	2.15544	1.78933	0.0490043	0	0	0	1.5857	1.10326	73	42	0.91	90.12	84.31
FBgn0024991	FBgn0031856	Unique	Child	0.3755	0.490648	0.279258	1.30595	0.396517	0.972961	0.477462	0.0805248	0	0	0.0539863	1.38631	0.774945	2	1	0.23	62.47	81.31
FBgn0030886	FBgn0003380	Redundant	Child	0.1609	0.600732	1.59936	0.0128451	1.65544	0.0554354	0.164064	0.0310173	0.579706	0	0.886654	0.110618	0.0146444	3	121	0.02	47.88	72.69
FBgn0032242	FBgn0032969	Unique	Child	0.0353	1.78152	1.54916	2.12716	1.54463	1.68689	1.90238	0.165443	0.0264882	0	0.00826509	1.89216	1.51488	13	0	0.94	91.75	93.44
FBgn0051161	FBgn0267592	Unique	Parent	0.0323	0.643166	0.663943	0.345616	0.628797	2.29274	2.24834	0.021365	0	0	0	1.11781	0.477889	11	11	0.01	74	56.62
FBgn0053182	FBgn0028991	Unique	Child	0.5831	0.916812	1.21302	1.43406	1.32224	1.51471	1.2739	0.524957	1.1818	0.90304	1.30797	0.402176	0.661693	8	15	0.02	74.44	46.31
FBgn0085462	FBgn0085461	Redundant	Child	0.1394	0.213083	0	0.31877	0	1.67622	1.01504	0	0	0.138775	0	1.33239	0.428097	0	0	0.81	71.62	76.56
FBgn0259711	FBgn0259710	Unique	NA	0.2965	1.03118	0.960808	1.2029	0.870896	0.981257	0.447278	0	0.0801472	0.0830988	0.0777672	1.2743	0.799784	0	0	0.16	75.31	76.44
FBgn0074639	FBgn0248151	Unique	Child	1.0314	1.80922	2.069	1.79852	2.29666	1.63289	1.7978	0.474557	0.400495	0.291718	0.563514	1.58307	0.90381	8	8	0.26	65.5	67.81
FBgn0074168	FBgn0244806	Redundant	Child	0.3128	2.28778	0	0.883477	0.235358	0.916516	0.946045	2.32834	0.483564	0.772513	1.02891	0.678066	0.499209	2	2	0.9	90.88	88.81
FBgn0072584	FBgn0245716	Redundant	NA	0.2944	0.20444	0.242118	0.0573414	0.403246	2.0355	1.50139	0.466764	0.535752	0.393248	0.650006	2.24197	1.60689	0	0	NA	87.5	NA
FBgn0244243	FBgn0244419	Unique	Child	0.0429	2.41053	2.45948	2.96454	2.62948	2.42218	2.79665	0.0238121	0.118721	0	0.207729	1.77183	1.33141	238	236	0.19	76.31	78
FBgn0071752	FBgn0247645	Unique	Child	0.0064	1.55437	1.60464	1.43394	1.35717	1.10944	1.10163	1.41065	0.0543749	0.269357	0.0174558	0.160393	0.354324	1	1	NA	NA	NA
FBgn0077683	FBgn0245855	Redundant	NA	0.2031	1.57773	1.27301	0.825427	1.23211	0.641718	1.06632	1.26423	1.0379	0.675857	1.05807	0.758411	1.2733	0	0	NA	NA	NA
FBgn0245313	FBgn0245314	Redundant	Parent	0.0097	0.634958	1.09279	0.618234	0.899576	0.53869	0.242815	1.16603	1.04871	0.225514	0.799757	0.169063	0.221489	21	21	0.51	NA	NA
FBgn0076231	FBgn0076281	Redundant	Child	0.0103	0.685093	1.30366	0.79523	1.31607	1.40107	0.564193	0.382577	0.90861	0.800937	1.02812	0.587247	0.174034	28	0	NA	NA	NA
FBgn0246089	FBgn0247551	Redundant	Parent	0.1741	0.266722	0.420807	0.530185	0.646108	2.27887	1.75172	0.184501	0	0.527906	0.0789677	2.28097	1.8529	0	0	NA	NA	NA
FBgn0076294	FBgn0246949	Redundant	Parent	0.5898	0.734377	0	0.467676	0	2.87229	2.25069	0.386309	0	0.462373	0.0461951	2.28373	1.8756	1	1	NA	86.31	NA
FBgn0247350	FBgn0247349	Redundant	Child	0.2587	2.73538	3.36072	0.917377	2.7821	1.55808	2.19527	1.82492	2.50624	0.601718	1.97474	0.799892	1.03435	0	0	0.83	90.94	91.75
FBgn0080362	FBgn0080355	Unique	Child	0.0047	1.34506	1.15349	1.09209	0.663952	0.401962	0.382225	0.717885	0.432334	0	0.555352	0.913962	1.60612	4	4	0.87	82.96	NA
FBgn0079745	FBgn0079737	Redundant	Child	0.005	1.3727	1.16321	0.421858	1.0336	0.218331	0.549895	1.5194	1.69463	0.840641	0.786031	0.712617	1.36302	0	0	NA	NA	NA
FBgn0246275	FBgn0246274	Unique	Child	0.0097	2.08751	2.98526	0.74596	3.09524	1.08381	0.525747	0.68295	0.984785	0	1.20196	0.314369	0	0	0	NA	NA	NA
FBgn0074569	FBgn0246292	Redundant	NA	0.1505	2.33801	2.83744	1.30883	2.50475	1.57467	1.44034	2.37602	2.36109	1.0971	2.15639	2.04464	1.98693	11	11	NA	96.25	NA
FBgn0248337	FBgn0250282	Unique	Child	0.1582	1.25401	1.33821	1.79137	1.45719	1.8026	1.4129	0.0259096	0	0.146414	0	1.5926	0.966014	30	30	0.47	NA	NA
FBgn0079366	FBgn0246439	Unique	Child	0.0032	1.01786	1.16489	1.78698	1.20185	1.20737	1.19299	0.170905	0.0266389	0.301309	0.133738	1.62181	0.914471	121	118	0.64	NA	NA
FBgn0077672	FBgn0246690	Unique	Child	0.2758	2.91433	2.68009	2.83167	2.18496	2.13276	2.59631	0.611556	1.51487	0.901385	1.06083	2.60286	1.90123	1	1	0.92	94.75	NA
FBgn0076648	FBgn0072853	Redundant	Child	0.0118	1.2638	1.60563	2.10717	1.64443	0.749969	0.604814	1.08969	1.66291	0.47949	1.83839	0.164562	0.291383	10	10	0.04	NA	NA
FBgn0074791	FBgn0248086	Unique	Child	0.4928	1.26304	1.11368	1.77954	1.13695	1.3203	0.864851	0.0304918	0.0540153	0.0185792	0.00978598	0.747428	0.232073	173	173	NA	NA	NA
FBgn0248988	FBgn0247559	Unique	Child	0.0588	1.8305	1.76543	2.45393	1.74616	1.7083	1.58424	0.911106	0.60372	1.89308	0.814828	1.92148	1.31472	43	43	NA	90.06	NA
FBgn0248741	FBgn0243924	Redundant	NA	0.5433	1.60329	1.60916	0.866791	1.58368	1.23003	1.65173	1.36672	1.47457	0.712094	1.43522	0.928182	1.34248	0	0	NA	NA	85.94
FBgn0080024	FBgn0247140	Unique	Child	0.0033	2.48904	2.34198	2.05403	2.33402	1.44642	1.92633	0.426056	0.670076	0.60942	0.773154	1.78824	1.19627	12	12	0.35	91.56	NA
FBgn0246135	FBgn0071846	Redundant	Parent	0.1458	2.64412	2.58883	0.340433	2.61165	1.68556	1.97761	2.24584	2.3885	0.342511	2.3547	1.52439	1.71416	2	2	NA	NA	NA
FBgn0243576	FBgn0014783	Unique	Child	0.454	1.24299	0.0179454	3.14511	0.0328743	3.69691	2.54856	0.230851	0.0536629	0.418793	0.0851942	2.33382	1.53813	1	1	0.58	74.38	75.19
FBgn0248745	FBgn0070446	Unique	Child	0.1398	2.12409	2.34247	0.683842	2.21934	1.44847	1.27669	0.67409	0.622282	0	0.6153	0.998967	0.461899	0	0	NA	90.88	NA
FBgn0250196	FBgn0248595	Unique	Child	0.0051	1.92368	1.99311	2.31401	2.13002	1.42577	1.97903	0.524048	0.556544	1.22507	0.62448	1.36845	0.676963	1	1	NA	NA	84.38
FBgn0076727	FBgn0250505	Redundant	Child	0.001	0.660202	0.803391	1.30678	0.827236	0.795965	0.567031	0.905344	0.715638	1.55849	0.835433	0.954079	0.814458	29	23	0.03	NA	62.31
FBgn0074116	FBgn0246313	Redundant	Child	0.2602	1.62128	1.66314	1.53047	1.57098	1.12019	1.38194	2.11885	2.00446	1.39854	1.66796	1.51736	1.75329	0	0	0.97	92.31	91.62
FBgn0249779	FBgn0246343	Unique	Child	0.2649	0.775947	0.737219	1.76812	0.937733	0.822435	0.284876	0.103219	0.106278	0.246504	0.117907	1.32198	0.5243	30	30	NA	NA	NA
FBgn0074286	FBgn0245740	Unique	Child	0.3365	1.92838	1.75486	1.33006	1.63481	1.44255	1.82345	1.91159	0.328035	1.16709	0.330011	0.412402	0.162864	1	1	0.93	NA	93.88
FBgn0070988	FBgn0247448	Unique	Child	0.2494	1.26119	1.5702	0.0700848	1.61221	0.230669	0.0564292	2.3522	1.54301	0.171286	1.61533	0.739041	0.405695	0	0	0.91	NA	NA
FBgn0245289	FBgn0245286	Redundant	Child	0.001	0.299439	0	0	0	2.20117	1.69261	0.0820085	0	0	0	2.19006	1.65856	0	0	0.61	58.12	53.97
FBgn0250664	FBgn0250665	Redundant	Parent	0.1397	0.19554	0.993757	0.538866	1.29211	0.917291	0.225693	0.147925	1.08085	0.262682	1.31242	0.932591	0.170637	4	4	0.92	86.06	88.69
FBgn0080650	FBgn0246298	Redundant	Child	0.0053	1.70936	0.583745	1.08733	0.686373	1.31259	1.92912	1.55809	0.588422	1.01213	0.53252	1.15216	1.66151	0	0	NA	NA	NA
FBgn0079782	FBgn0245664	Unique	Child	0.0356	1.15071	1.16991	1.61431	1.26761	1.9064	1.56303	0.361411	0	0.15256	0.0452957	2.57627	2.02489	0	0	0.32	77.12	76.88
FBgn0263373	FBgn0249268	Unique	Child	0.3991	1.58163	1.68613	1.45614	1.65738	0.806647	1.20506	0.0871929	0.768529	0.575278	0.725332	0.0818939	0.459378	17	17	NA	NA	82.38
FBgn0077695	FBgn0245978	Unique	Parent	0.0057	0.392526	0.480788	0	0.481792	1.89761	1.36655	1.81117	1.99907	1.64099	2.16783	1.67532	1.60677	2	2	0.32	81.5	68.88
FBgn0250110	FBgn0250111	Unique	Child	0.1243	2.18565	2.3043	2.03293	2.00196	1.78341	1.83395	0.968818	1.23984	1.44754	1.32537	1.90827	1.42196	2	2	0.19	NA	70.75
FBgn0070399	FBgn0248892	Unique	Child	0.4144	1.22912	1.04006	2.35485	1.08677	1.30281	0.999429	0.0778015	0	0.088299	0.0336905	1.692	1.00628	54	54	NA	80.31	NA
FBgn0247108	FBgn0247106	Unique	Child	0.0691	1.50746	1.30914	1.10815	1.29871	1.28481	2.0974	0.620817	0.981863	0.232124	0.923339	0.163754	0.49836	1	2	0.12	NA	NA
FBgn0244073	FBgn0247497	Unique	Child	0.3475	2.45053	2.44664	2.37266	2.22547	1.60614	2.18439	0.086632	0.776344	0	0.627382	0	0	6	6	0.39	NA	69.56
FBgn0076954	FBgn0245168	Unique	Parent	0.0103	0.202558	0.257625	0.157317	0.29709	2.04693	1.56276	2.04951	2.29572	1.36126	2.27179	1.78492	1.98934	1	1	0.48	74.88	NA
FBgn0247618	FBgn0248460	Unique	Child	0.0022	2.25584	2.14834	2.04244	2.08154	1.3824	2.22249	0.639814	0.0983289	0.320779	0.0278833	2.37316	1.81119	14	14	0.81	67	76.25
FBgn0248095	FBgn0245050	Redundant	Child	0.4165	0.220416	0	0.43465	0	2.27579	1.6118	0.587208	0	0.366285	0.0245372	2.58696	1.85364	5	5	NA	NA	NA
FBgn0246828	FBgn0250378	Redundant	Parent	0.1222	2.50858	0	1.97431	0	4.74242	4.57925	0	0.833055	1.48454	1.03068	4.60001	4.03991	0	0	0.28	39.62	39.91
FBgn0248618	FBgn0248311	Unique	Child	0.3611	0.563141	0.548371	1.68266	0.648552	1.32765	0.742352	0.0763278	0.318524	1.35573	0.274412	0.527312	0.194378	9	9	NA	NA	77.62
FBgn0249678	FBgn0243715	Unique	Child	0.1861	0.0749305	0.295405	0	0.390493	2.11697	1.63719	0.055314	0.781585	0.485351	0.741087	1.38539	0.64427	0	0	0.12	NA	NA
FBgn0077664	FBgn0244708	Redundant	Child	0.4501	2.45183	0.334604	0	0.359388	0.075102	0.144821	2.30757	0.227983	0	0.223984	0.0263803	0	0	0	NA	NA	NA
FBgn0072909	FBgn0244628	Redundant	Parent	0.094	1.26119	1.5702	0.0700848	1.61221	0.230669	0.0564292	2.3522	1.54301	0.171286	1.61533	0.739041	0.405695	0	0	NA	NA	NA
FBgn0250360	FBgn0243613	Redundant	Child	0.4913	0.0633825	0.0430789	0.0705577	0.147217	1.66826	0.954227	0.119277	0.186294	0.102289	0.13798	1.99531	1.39269	6	6	0.08	NA	NA
FBgn0080994	FBgn0246489	Redundant	Child	0.1586	2.32492	3.27073	0.596356	3.44831	0.0871004	0	2.77008	3.53039	0	3.64589	0.351619	0.453244	0	0	NA	NA	NA
FBgn0077134	FBgn0244492	Redundant	NA	0.2179	0	0	0.535346	0.050678	0.0973132	0.141327	0.335773	0.229327	0.58231	0.221192	2.37056	1.87751	0	0	0.1	NA	NA
FBgn0248875	FBgn0248873	Redundant	NA	0.3728	0.259852	0.0997548	0.132325	0.0878904	1.72556	1.16353	0.5047	0	0.580713	0.0496471	1.91777	1.44778	0	0	1	70.94	70.94
